# Arginine Metabolism Supports *De Novo* Pyrimidine Biosynthesis to Block DNA Damage and Maintain Epstein-Barr Virus Latency

**DOI:** 10.1101/2025.10.21.683727

**Authors:** Shaowen White, Yifei Liao, Eric M. Burton, John M. Asara, Benjamin E. Gewurz

**Affiliations:** Division of Infectious Diseases, Department of Medicine, Brigham and Women’s Hospital, 181, Longwood Avenue, Boston, MA 02115, USA; Broad Institute, Cambridge, MA 02142, USA; Division of Signal Transduction, Beth Israel Deaconess Medical Center and Department of Medicine, Boston, MA 02215, USA

**Keywords:** viral latency, lytic cycle, reactivation, metabolism, epigenetic, DNA damage, de novo pyrimidine synthesis, nucleotide biosynthesis, nucleotide metabolism, double-stranded DNA virus

## Abstract

Incompletely understood mechanisms serve to maintain Epstein-Barr virus (EBV) latency in most B-cell states, in which viral oncogene(s) are expressed but lytic antigens are repressed. Shortly after EBV’s discovery and even before it was named, early pioneers Werne and Gertrude Henle identified that restriction of extracellular arginine de-represses EBV lytic antigens within Burkitt lymphoma tumor cells. However, for nearly 60 years, it has remained unknown how arginine metabolism supports EBV latency. To gain insights, we performed an amino acid restriction screen in Burkitt cell lines. This confirmed that arginine restriction was sufficient to trigger EBV reactivation in Burkitt B-cells and gastric carcinoma models. Arginine restriction strongly impaired *de novo* pyrimidine biosynthesis, and CRISPR or chemical genetic blockade of pyrimidine biosynthesis enzymes induced EBV immediate early and early lytic gene expression. However, arginine restriction blocked EBV lytic DNA replication and consequently also late gene expression, suggesting an abortive lytic cycle. Arginine restriction triggered DNA damage, which was an important driver of arginine restriction-driven EBV reactivation. Arginine restriction and DNA hypomethylation synergistically increased EBV reactivation. Together, our results highlight arginine and pyrimidine metabolism as potential targets for EBV lytic antigen induction therapy in B and epithelial cell contexts.

**Importance:** Altered metabolism is a hallmark of cancer, frequently increasing transformed cell dependence on extracellular amino acid supply. Despite current interest in EBV lytic antigen induction therapy, in which viral lytic reactivation sensitizes tumors to the highly cytotoxic effects of the antiviral ganciclovir, there has been no systemic study of extracellular amino acid that controls EBV latency. We identified that arginine uptake was important for the maintenance of EBV latency in both Burkitt lymphoma and gastric carcinoma contexts. Metabolic pathway analyses highlighted that arginine uptake and metabolism was required to supply pyrimidines. Disruption of arginine metabolism or *de novo* pyrimidine synthesis caused DNA damage. As arginine restriction was also found to cause Burkitt DNA hypermethylation, we provide evidence that the combination of arginine restriction and DNA hypomethylation by decitabine or by CRISPR approaches together induced EBV reactivation more highly than either alone, suggesting a therapeutic approach.
