## supplemental figures and tables for "Arginine Metabolism Supports *De Novo* Pyrimidine Biosynthesis to Block DNA Damage and Maintain Epstein-Barr Virus Latency": Table S1. metabolites LC_MS peak heights EB3 related to Fig3.xlsx

### Sheet: Sheet1
Sample Name	032923QSWArg+1	032923QSWArg+2	032923QSWArg+3	032923QSWArg+4	032923QSWArg+5	032923QSWArg-1	032923QSWArg-2	032923QSWArg-3	032923QSWArg-4	032923QSWArg-5
Sample ID
Sample Type	Unknown	Unknown	Unknown	Unknown	Unknown	Unknown	Unknown	Unknown	Unknown	Unknown
glyoxylate	15597.6	14314	19892.4	4536.21	10882.9	15097.3	9560	9943.78	19955.8	15108.2
glycolate	24364.2	48607.1	42001.3	38352	30328.7	9310.89	18545.2	25055.4	19184.5	15657.2
pyruvate	28301.8	26820.4	28721.1	18335.6	24939.6	17551.8	9257	16374.9	6841.47	29466.8
lactate	3.10535e+07	3.0794e+07	3.04611e+07	3.20112e+07	3.06454e+07	1.46058e+07	1.34579e+07	1.57928e+07	1.55424e+07	1.3621e+07
2-oxobutanoate	196980	183033	108314	195354	215784	216682	237787	230601	226558	305845
acetoacetate	304598	189876	149686	172586	175302	237254	195127	215633	253863	303000
glycerate	134310	137424	150900	126058	4773.56	135555	125251	116907	114601	95887.4
uracil	44325	65043.7	126424	130741	9954.54	43946.4	142569	71565.8	58584.8	99852.6
fumarate	2.09115e+06	1.58382e+06	2.02957e+06	1.42701e+06	1.90795e+06	996497	903865	996717	1.00303e+06	1.0345e+06
Maleic acid	1.71675e+06	1.79681e+06	1.92944e+06	1.55046e+06	1.83448e+06	999929	1.01238e+06	1.04562e+06	1.04632e+06	1.23604e+06
2-keto-isovalerate	2.11692e+06	1.58197e+06	1.84717e+06	1.56391e+06	1.90164e+06	1.00886e+06	1.01138e+06	1.12563e+06	1.13501e+06	1.22759e+06
Guanidoacetic acid	381091	282386	198653	378804	135041	107306	85655.6	214425	253055	116992
succinate	1.60524e+06	1.82455e+06	1.19743e+06	1.78425e+06	1.42483e+06	610568	631137	794074	791873	649367
Methylmalonic acid	2.1696e+06	2.85238e+06	1.7627e+06	2.6084e+06	2.07776e+06	982704	926508	1.03553e+06	1.179e+06	960418
3-S-methylthiopropionate	1683.28	N/A	N/A	1683.28	N/A	4207.71	N/A	1683.27	N/A	N/A
nicotinate	47567.6	39012	34526.9	26584.3	59251.6	21600.5	43151.7	15388.2	52001.9	15747.2
taurine	6.23219e+06	6.96622e+06	5.71936e+06	5.9468e+06	5.58099e+06	7.46681e+06	8.0934e+06	8.16124e+06	6.90372e+06	6.99571e+06
Pyroglutamic acid	2.47976e+06	2.35974e+06	1.81713e+06	2.39725e+06	2.31826e+06	2.81935e+06	2.10477e+06	2.56767e+06	2.15995e+06	1.91434e+06
Citraconic acid	682980	667078	557441	653863	502763	400650	465975	556722	595873	428867
2-ketohaxanoic acid	73295.8	79283.3	57046.3	63921.3	70295.4	52308.6	47144.3	45387.7	63969.7	35773.2
N-Acetyl-L-alanine	47630.7	23416.5	40903.6	23036.7	51230	34978	42321.9	6829.25	36997.8	15658.4
oxaloacetate	220205	173264	180871	184422	226729	115118	110837	136382	198465	134626
Hydroxyisocaproic acid	76566.7	65340.7	67392.7	68699.9	84179.8	113338	71050	62697.4	96992.1	100670
malate	9.10801e+06	6.03422e+06	8.05933e+06	5.116e+06	8.35305e+06	3.31449e+06	3.49426e+06	4.23993e+06	4.2735e+06	5.31738e+06
hypoxanthine	3341.15	5337.99	4121.74	2908.63	3066.11	16374.5	3935.89	98595.4	75078.3	70219.2
anthranilate	17795.8	6451.34	3911.77	6314.22	11174.5	11950.2	20578.3	16347.8	3756.56	6626.07
p-aminobenzoate	27194.9	10817.2	21317	43800.3	65886.7	30435.8	14090.7	14184.3	21354.3	20186.3
p-hydroxybenzoate	238522	214537	56776.7	44530.7	168649	134640	123871	217251	241426	238769
acetylphosphate	415964	299415	337502	257230	346270	331755	251552	222379	194310	216064
Carbamoyl phosphate	2.61093e+06	2.27779e+06	2.40655e+06	1.85311e+06	2.35626e+06	2.055e+07	1.89995e+07	2.36648e+07	1.94862e+07	2.04784e+07
a-ketoglutarate	2.03533e+06	1.83627e+06	2.03217e+06	1.90185e+06	1.3133e+06	2.47029e+06	2.11517e+06	2.11415e+06	2.15097e+06	1.8599e+06
Phenylpropiolic acid	306410	327248	377069	291302	309960	294696	279985	380484	338163	455722
2-oxo-4-methylthiobutanoate	32737	34874.3	21842	10122.8	15269.6	51929.2	39276.1	22368.6	52702.7	16141.8
2-Hydroxy-2-methylbutanedioic acid	418575	455286	406056	418078	467681	259968	376666	355921	319146	287187
3-methylphenylacetic acid	95430	90329.3	86598.3	54506	72158.8	90489.3	93867.2	84768.7	123756	86072.5
xanthine	60897	77818.5	42824.4	61630.4	25711.4	96509.9	105302	75529.3	75131.3	74576
Hydroxyphenylacetic acid	66160.7	35429.6	13319.4	51378.1	9116.69	39955.5	67131.2	31579.5	5934.77	19186.7
2,3-dihydroxybenzoic acid	68635.9	54401.4	75940.9	106846	40769.2	70072.9	47283.3	83099.5	52919.9	59760
orotate	89122.4	47668.4	99069.1	46212.5	60710.9	75639.9	43078	54014.5	68899.1	37048.7
dihydroorotate	235659	123507	170571	165325	166831	310018	109049	95191.1	84156.1	69137.9
allantoin	9835.23	8308.63	17830.6	8244.65	13735.1	29092.8	34990.5	25122.4	19980.2	24144.3
Aminoadipic acid	562019	462643	448306	431340	551707	235677	326809	281376	277646	247921
Indole-3-carboxylic acid	300864	250636	272204	243101	338033	189748	168804	145857	151111	139421
phenylpyruvate	3382.92	1816.33	4199.49	N/A	N/A	3331.89	1683.21	N/A	N/A	1683.19
Atrolactic acid	21869.2	19321.7	25555	15944.1	26583.1	20545.3	19379.5	16343	11801.1	21866.9
Phenyllactic acid	184236	179973	123680	153083	101787	170788	132075	160689	154806	130292
quinolinate	40536.7	37844.2	80716.7	28833.8	47171.8	35286.3	30531.1	56092.4	49444.2	48802.4
phosphoenolpyruvate	801652	814391	737828	735551	723968	262014	287375	208800	173367	174608
Uric acid	N/A	4293.75	2523.75	1675.2	N/A	7576.46	11593.5	3451.02	5021.13	3362.7
dihydroxy-acetone-phosphate	2.12817e+06	1.92061e+06	1.88048e+06	2.15513e+06	1.88642e+06	466919	562030	316154	275490	324767
D-glyceraldehdye-3-phosphate	2.31022e+06	1.84854e+06	1.89698e+06	2.02891e+06	1.78462e+06	437206	516332	301213	247257	277734
sn-glycerol-3-phosphate	6.44807e+06	5.39834e+06	5.16562e+06	5.67939e+06	4.56362e+06	5.10775e+06	4.48428e+06	5.53364e+06	5.38552e+06	5.04372e+06
shikimate	N/A	N/A	N/A	N/A	N/A	N/A	N/A	N/A	N/A	N/A
aconitate	130756	228817	193790	119434	178440	126133	187378	213651	225315	263023
allantoate	630134	478675	863902	525766	692344	90679.7	105151	84128.7	87489.8	71509.8
Ascorbic acid	3046.62	22998.7	26883.8	7179.27	25159.8	33688.5	36137.8	35030.7	29789.9	24350
2-Isopropylmalic acid	799346	462176	431434	491483	454358	357064	647209	397297	437324	21891.9
N-carbamoyl-L-aspartate-nega	633499	545200	885000	476151	831151	93378.7	124384	126195	79077.5	68974.4
Pyrophosphate	121154	118118	109572	122842	78871	205271	123670	116190	49232.5	132087
glucono-?-lactone	15950.7	N/A	6908.57	11680.2	17753.5	N/A	N/A	13654.8	N/A	24210.8
myo-inositol	1.00019e+07	1.10055e+07	1.04941e+07	1.1303e+07	1.11096e+07	1.07035e+07	9.58596e+06	1.13009e+07	9.81517e+06	8.22523e+06
hydroxyphenylpyruvate	1683.08	1666.04	N/A	2522.97	N/A	N/A	1683.3	N/A	N/A	2523.68
homocysteic acid	7572.21	4916.31	13457.3	3366.51	4186.01	8374.62	11775.6	18541.1	15984.9	15446.6
4-Pyridoxic acid	N/A	25090.9	10883.4	9472.68	23796	6825.62	9249.85	30986.3	21087.6	N/A
3-phosphoglycerate	1.00823e+06	804419	735097	853448	884671	326385	207246	103817	120598	74999.7
Indoleacrylic acid	225894	248030	252217	202442	202574	161096	117437	101175	166058	84024.6
Kynurenic acid	126098	93200.2	136392	112037	153378	127405	121417	83077.6	93506.3	91781.2
citrate-isocitrate	1.02552e+07	7.8085e+06	8.70606e+06	9.96421e+06	1.01133e+07	6.92089e+06	9.54737e+06	6.95635e+06	7.58777e+06	1.13985e+07
isocitrate	56046.2	51302.6	48789.5	73189.8	58032.4	47003.7	53037.2	46373.4	51268.6	82528.2
citrate	3.9128e+06	3.87502e+06	3.61898e+06	4.60018e+06	4.05781e+06	2.66636e+06	4.37712e+06	3.14059e+06	3.41596e+06	3.78335e+06
2-dehydro-D-gluconate	11775.5	8441.38	8410.91	12604.8	16827	22746.3	16016.5	14157.5	15143.1	8275.25
D-gluconate	238929	146381	275285	164857	309597	224067	265826	206958	198501	251543
D-erythrose-4-phosphate	287728	350176	262766	266124	331584	227911	264071	194333	216137	174689
Xanthurenic acid	108628	146352	139257	165189	121160	164120	122439	204252	102571	115580
lipoate	N/A	2523.66	N/A	N/A	N/A	7572.83	5047.92	N/A	N/A	1683.27
D-glucarate	5047.88	N/A	N/A	5887.87	N/A	5047.39	1683.27	6723.48	4207.78	7702.15
deoxyribose-phosphate	145049	116459	118693	66627.1	116086	57773.1	88223.7	97005.2	22408	25733.7
pantothenate	2.82694e+06	1.88418e+06	2.22171e+06	2.8942e+06	2.62939e+06	1.78829e+06	1.77173e+06	1.36573e+06	1.16707e+06	693846
prephenate	N/A	N/A	N/A	1666.14	1683.28	N/A	N/A	N/A	N/A	N/A
deoxyuridine	1683.46	N/A	N/A	9253.1	N/A	N/A	N/A	N/A	1683.62	3363.46
ribose-phosphate	1.56852e+06	1.57393e+06	1.41903e+06	1.61297e+06	1.73348e+06	781490	823068	486034	398336	463043
thymidine	1684	2523.52	N/A	N/A	2524.56	N/A	N/A	3332.92	3368.14	N/A
uridine	105141	105977	89168.4	104215	106839	90925.6	83219	79896.9	80757.1	79078.4
deoxyinosine	4174.7	10092.5	15982.7	5035.42	6863.41	6737.22	4220.13	1666.73	5050.68	N/A
shikimate-3-phosphate	N/A	N/A	N/A	N/A	N/A	N/A	N/A	N/A	N/A	N/A
D-glucono-?-lactone-6-phosphate	53895.2	40153.4	43816	20922.7	32018.4	34663.8	38761.9	32938.1	38829.4	26305
hexose-phosphate	6.58812e+06	7.71532e+06	6.86209e+06	7.90955e+06	7.93506e+06	5.03658e+06	5.01198e+06	4.54433e+06	4.36759e+06	4.16214e+06
glucose-1-phosphate	305653	474164	299068	346692	404182	229638	246903	191280	47706.1	151752
glucose-6-phosphate	641768	716533	482597	586429	567516	481730	374148	398139	353424	346820
fructose-6-phosphate	746961	783263	640321	681601	687446	486640	415962	424352	347458	331411
1,3-diphopshateglycerate	232098	271831	333589	316836	349789	46115.2	52666.7	45135.8	39288.8	36320.8
2,3-Diphosphoglyceric acid	300975	332287	358663	252164	322186	36691.6	32445.6	22179.2	24805.1	34561.7
S-ribosyl-L-homocysteine-nega	3361.03	6765.25	6677.49	5047.4	5872.91	N/A	1665.86	N/A	2556.12	3366.7
inosine	552646	566157	758725	600537	356738	913575	689763	151422	154951	125347
6-phospho-D-gluconate	21716.8	5047.91	13700.2	8746.68	10096.4	18393.5	11014.7	26326.4	35518.7	39962.2
xanthosine	33550.5	35429.8	67266.8	33768.6	43609.7	65606.7	134604	30284.4	15240.4	12574.6
D-sedoheptulose-1-7-phosphate	1.34802e+06	1.47629e+06	1.12114e+06	1.49065e+06	1.69257e+06	701139	774098	689728	598157	493616
N-acetyl-glucosamine-1-phosphate	949841	861443	733903	1.38339e+06	623657	1.01348e+06	1.2019e+06	886254	808598	1.01116e+06
glutathione-nega	430994	376723	358049	348693	484456	131966	238380	194628	145505	151241
dUMP-nega	5047.7	5887.74	4204.71	N/A	3366.53	N/A	2523.68	1683.44	1683.43	1673.67
Geranyl-PP	81408.5	104426	110218	105081	118460	196028	217026	141404	121922	131160
O8P-O1P	216279	278485	236438	187036	315262	152880	198177	81949.8	108481	158808
dTMP-nega	8423.65	15152.1	23439.8	28598.5	23557.2	5900.08	2514.5	5048.04	2523.64	5890.18
cyclic-AMP	33651.2	30289.2	42069.8	24395.3	21037.5	15143.8	15984	26922.9	31973.3	35336.3
fructose-1,6-bisphosphate	501114	586426	532603	327370	583575	301325	256763	847317	604905	362071
trehalose-sucrose	21269.1	16856.3	11763.2	14283.3	15123.8	1666.04	3350.58	10969.1	10937.5	4189.71
Cellobiose	2523.64	1693.19	N/A	8413.98	N/A	1683.25	N/A	3363.97	N/A	N/A
orotidine-5-phosphate	5047.17	N/A	N/A	1683.4	7553.99	5936.48	6745.96	3364.02	N/A	N/A
SBP	153836	196882	171343	204737	199871	34400.2	17993.2	27804.5	63036.7	23118.8
trans, trans-farnesyl diphosphate	15146	4189.14	4187.51	11781.6	11786.7	10462.5	9346.36	5888.79	6738.57	1691.71
S-adenosyl-L-homocysteine-nega	59819.5	107263	80868.9	85063.3	107692	28602	28601.8	15986.5	15985.7	15982.4
dCDP-nega	49636	32552.8	27615.5	48877.5	49633.4	2540.43	8410.84	5045.89	N/A	7574.18
5-phosphoribosyl-1-pyrophosphate	364794	223743	297073	220181	325792	148014	246882	122826	108654	118131
Deoxycholic acid	N/A	N/A	N/A	5902.08	N/A	N/A	N/A	1683.38	N/A	N/A
OBP	44356.6	26048.9	67128.7	44374.1	26905.4	41687	44765.9	48825.3	34265.9	20062.3
dTDP-nega	86665.5	96123.8	88333.5	74710.3	91279.9	27029.3	19446	9268.31	14218.8	7301.08
CDP-nega	79407.2	97536.9	81415.2	70674.2	78035.8	15808.9	40009.8	3463.22	27581.8	18693.7
UDP-nega	2.88225e+06	3.26908e+06	2.53675e+06	3.11785e+06	2.67424e+06	1.27507e+06	1.01916e+06	617428	634303	656681
Cholic acid	N/A	N/A	N/A	N/A	2506.5	1666.11	N/A	N/A	N/A	3282.36
trehalose-6-Phosphate	33049.9	18420.3	29173	20113.4	14608.3	18267.2	20531.7	29557.2	32108.6	11872.8
Thiamine pyrophosphate	45394.7	49717.6	33658.8	29383.2	58030.2	69386.1	72350.8	88804.3	69669.7	77988.1
adenosine 5-phosphosulfate	N/A	N/A	1682.6	N/A	N/A	N/A	N/A	N/A	N/A	N/A
ADP-nega	5.32536e+06	3.84755e+06	4.20336e+06	4.18144e+06	3.9571e+06	3.4401e+06	3.68727e+06	2.60527e+06	2.61335e+06	2.40416e+06
dGDP-nega	5.16696e+06	3.60582e+06	4.04462e+06	4.07907e+06	3.88843e+06	3.51124e+06	3.52326e+06	2.58509e+06	2.67975e+06	2.17686e+06
IDP-nega	544085	407580	365048	382241	399304	278360	342679	255709	258045	294731
GDP-nega	336478	270003	240085	270015	270879	257571	220903	89170.3	77156.9	104942
CDP-ethanolamine	16826.8	22716.7	20187.2	12618.8	12647.2	30278.9	35331.7	42901.8	26918.4	44588.7
FMN	2524.18	N/A	7573.86	N/A	N/A	N/A	N/A	N/A	N/A	N/A
cholesteryl sulfate	1.80531e+06	2.09898e+06	1.9523e+06	2.14209e+06	1.92111e+06	2.79203e+06	3.02115e+06	1.81319e+06	1.96384e+06	2.28851e+06
dCTP-nega	289826	230419	296691	198788	221255	48809	50471.6	21030.3	30282.4	45441.8
dUTP-nega	30182.2	28637.7	22297.9	24360.9	33669.4	6026.4	3364.11	5889.09	4992.37	4931.38
dTTP-nega	762986	644576	700042	575664	757089	108356	137950	146377	130708	107744
CTP-nega	736390	622857	855875	705724	808110	274424	313486	227917	189820	238875
UTP-nega	2.56608e+07	2.32019e+07	2.41717e+07	2.1482e+07	2.21074e+07	7.18292e+06	9.04199e+06	6.7574e+06	7.03158e+06	6.81141e+06
CDP-choline	20189.7	30284.9	19349.4	36171.6	22713	91694.3	77391.2	74031.8	84128.2	86649.8
dATP-nega	308566	183937	216824	135636	211701	18526.2	37449.9	21031.5	21045.4	10091.8
Taurodeoxycholic acid	78238.2	100987	97566.6	113533	105158	124386	100107	104309	87491.9	88329.7
ATP-nega	4.88956e+07	4.14274e+07	3.89195e+07	4.01875e+07	4.1904e+07	3.14101e+07	3.17772e+07	2.69199e+07	2.45365e+07	2.79052e+07
dGTP	4.898e+07	4.00204e+07	3.68131e+07	4.00816e+07	3.86892e+07	3.0176e+07	3.14956e+07	2.46534e+07	2.45378e+07	2.5058e+07
GTP-nega	2.28705e+06	1.95992e+06	1.7312e+06	1.54666e+06	1.99658e+06	1.5174e+06	1.57287e+06	810583	694831	716123
UDP-D-glucose	917024	791631	954831	606527	1.21812e+06	288541	399580	293612	196009	217900
UDP-D-glucuronate	36175.2	42059.4	38699.8	24394	24397.3	20189.5	58047	17664.4	15151	17667.5
ADP-D-glucose	N/A	N/A	N/A	N/A	2523.76	1683.28	2523.7	N/A	N/A	N/A
guanosine 5-diphosphate,3-diphosphate	211168	179211	185104	196883	221270	64786.3	75718.8	61416.3	73203.6	63100.1
UDP-N-acetyl-glucosamine	390362	569511	421482	464357	524935	557735	625029	500506	474447	335677
glutathione disulfide-nega	3.13738e+06	2.8206e+06	2.93846e+06	2.22098e+06	2.31907e+06	1.31701e+06	1.41265e+06	1.86815e+06	1.78817e+06	2.14252e+06
NAD+_nega	888943	941022	834850	795897	1.03764e+06	1.02069e+06	932221	1.4582e+06	1.10804e+06	1.05484e+06
NADH-nega	8411.79	3364.03	6731.09	4089.27	10938	7570.96	4206.89	N/A	4207.04	N/A
dephospho-CoA-nega	N/A	N/A	N/A	N/A	N/A	3364.01	N/A	N/A	2523.78	N/A
cyclic bis(3->5) dimeric GMP	N/A	N/A	1683.35	N/A	N/A	N/A	N/A	N/A	N/A	N/A
NADP+_nega	116880	84252.3	115161	111865	131658	11257.3	64682.9	74050.9	91464.7	73983.8
NADPH-nega	4199.47	N/A	4215.7	N/A	N/A	N/A	N/A	N/A	N/A	N/A
2-hydroxygluterate	143761	106836	138809	112722	135382	78234.3	83321.6	79921.5	68980	63921.4
2-deoxyglucose-6-phosphate	48178.2	34464.1	44484.8	48496.6	42193.6	70118.2	21897.5	22001.7	48909	21384.7
4-phosphopantothenate	28602.5	14279.1	5877.36	5875.03	5046.72	8440.39	9254.53	11883.2	20994.2	18526.5
dehydroascorbic acid	3544.83	12502.6	3616.23	5822.17	1683.28	13456.7	9287.27	5026.86	5330.03	5465.84
3-hydroxybuterate	459576	376622	209092	363260	205413	208815	204915	240752	294392	225876
itaconic acid	412082	341452	399654	293456	528345	226188	366256	266411	55216.9	290779
glycerol 3-phosphate	7.08604e+06	6.6905e+06	7.77013e+06	6.26992e+06	8.11245e+06	5.51106e+06	8.36397e+06	5.41709e+06	5.72754e+06	6.06718e+06
UDP-xylose	29450.6	36176.5	26081.5	16831.9	30286	13460.5	9252.89	14301.9	13460.8	22718.3
gluterate	128694	129679	137710	120276	100947	190979	184293	141293	180873	131213
sorbitol	140487	184233	164886	189247	157323	171591	150567	126189	170779	139640
Urea	N/A	36230.3	118509	N/A	84632.6	N/A	69282.8	N/A	122507	N/A
ethanolamine	24589.3	19420.7	4784.63	2856.93	6630.04	10926.4	5021.89	14879.6	12163.1	11612.9
glycine	25236.4	19348.9	23548.8	37856.5	18470.8	25236.8	16823.5	37854.9	31127.1	31158.8
alanine	1.22139e+06	1.21425e+06	1.1848e+06	1.34785e+06	1.43391e+06	791277	817039	991344	663395	930398
betaine aldehyde	52313.1	29884.3	42717.1	20819.6	29945.8	24129.1	28872	60898.1	49564.5	45165.1
choline	764122	909556	716426	863028	633299	547623	546488	715677	677066	753830
4-aminobutyrate	20192.8	37015.3	15994.6	22712.4	21033	8414.15	12615.9	5030.22	12616.3	9254.44
dimethylglycine	33944.9	39154.4	26339.4	21237.4	15410.4	29982.8	27968.4	N/A	42998.2	29123.3
serine	8.18245e+06	8.52124e+06	7.70941e+06	7.3189e+06	6.39521e+06	8.87295e+06	7.18111e+06	7.28444e+06	6.92671e+06	5.39695e+06
cytosine	137515	162366	129173	159936	138006	186725	164711	143455	87735.3	135943
Creatinine	30569.1	69004.5	58814.1	N/A	17479.5	70978.7	N/A	N/A	N/A	83383.5
proline	7.83945e+07	8.35424e+07	6.7936e+07	8.04912e+07	8.35018e+07	6.60082e+07	5.85429e+07	6.71476e+07	6.52629e+07	5.66164e+07
indole	102837	54745.6	60127.8	64226.6	46777.7	67549	55889.7	63937.8	68088.3	48938.2
betaine	3.00055e+07	2.29856e+07	2.31175e+07	2.29903e+07	2.96564e+07	4.29637e+07	5.15324e+07	5.97401e+07	6.17137e+07	6.82162e+07
valine	999381	1.15594e+06	1.06491e+06	1.59455e+06	1.25572e+06	1.18326e+06	1.3282e+06	840637	843365	688891
threonine	7.0946e+06	8.54462e+06	7.07737e+06	7.6519e+06	6.56863e+06	9.88505e+06	7.95954e+06	8.94311e+06	7.53121e+06	6.93931e+06
homoserine	3414.41	8379.14	22711.1	7571.22	4237.2	5457.74	10077.9	5887.88	14245	7541.23
purine	203419	183879	205263	222934	151387	183185	182495	158945	139174	119721
cysteine	152945	254007	193917	170852	191657	182526	224916	172912	195281	119650
creatine	182893	205794	155925	191284	164543	176963	185810	214417	115644	165492
nicotinamide	1.41517e+07	1.75359e+07	1.36037e+07	1.49426e+07	1.58031e+07	1.72232e+07	1.42615e+07	1.27113e+07	1.38476e+07	5.91496e+06
Imidazoleacetic acid	51648.7	52939	33401.9	53325.4	29251.1	43565.1	38146.9	36586.6	32641.1	24315.9
thymine	52057.8	99796.6	164987	186095	155733	31777	50626.8	37143.2	5235.37	26677.9
DL-Pipecolic acid	3.58998e+07	4.65479e+07	4.59675e+07	3.82609e+07	4.68465e+07	2.79812e+07	3.61305e+07	2.55087e+07	2.65186e+07	2.54067e+07
N-Acetylputrescine	11382.2	11258.1	18342.7	4117.11	6753.45	7055.51	30403.7	9515.8	10439.1	22505.1
hydroxyproline	1.00085e+07	1.01068e+07	1.003e+07	9.53946e+06	8.3799e+06	1.15059e+07	9.48512e+06	1.09447e+07	9.94813e+06	8.95184e+06
leucine-isoleucine	1.40896e+08	1.55912e+08	1.45153e+08	1.49514e+08	1.27975e+08	1.66623e+08	1.51291e+08	1.4208e+08	1.45121e+08	1.16009e+08
ornithine	416919	516046	479894	430757	370504	168007	87918.4	135506	110587	74890.3
asparagine	1.09949e+07	1.18972e+07	1.00943e+07	1.19769e+07	9.21064e+06	1.24026e+07	1.05981e+07	1.17451e+07	1.05605e+07	8.68091e+06
aspartate	7.47769e+06	6.39322e+06	6.11603e+06	7.61344e+06	5.58791e+06	4.03378e+06	3.41365e+06	4.99439e+06	4.6699e+06	4.17955e+06
adenine	1.95133e+06	1.90748e+06	2.22748e+06	2.1227e+06	1.94106e+06	1.42324e+06	1.3035e+06	1.37762e+06	1.29566e+06	1.06249e+06
Methylcysteine	745601	1.33305e+06	1.00128e+06	964959	885740	943263	849957	891488	748289	586452
homocysteine	29450.1	28572.2	36199.2	24398.8	25973.7	30271.2	12621.6	15139.9	28601.6	23555.6
methylnicotinamide	26533.6	17082.9	20153.7	40196	16754	20951.3	30472.6	4673.91	3466.77	3932.74
histidinol	1683.43	2532.93	1683.5	4223.27	N/A	N/A	5051.53	1683.08	N/A	N/A
lysine	2.01189e+06	2.35342e+06	2.28057e+06	2.20937e+06	1.87916e+06	3.13881e+06	2.36855e+06	2.79721e+06	2.22855e+06	1.6192e+06
glutamine	7.21301e+07	6.95666e+07	6.89804e+07	7.66461e+07	6.83781e+07	7.04445e+07	7.9067e+07	8.0361e+07	7.51574e+07	6.76947e+07
O-acetyl-L-serine	N/A	N/A	N/A	1663	N/A	N/A	2523.61	3348.39	N/A	6727.69
glutamate	6.91342e+07	7.75347e+07	7.14431e+07	7.151e+07	6.9495e+07	4.93472e+07	5.82387e+07	4.97235e+07	5.16524e+07	4.50881e+07
methionine	7.8298e+06	7.01179e+06	7.39776e+06	8.98071e+06	4.83335e+06	1.03299e+07	8.15577e+06	6.66887e+06	6.49861e+06	5.20253e+06
guanine	34362.2	40021.6	56573.7	77102.3	52266.2	20877.2	25801.8	43076.4	13093	14242
histidine	2.93363e+07	2.66639e+07	3.08938e+07	3.12508e+07	2.26612e+07	4.0296e+07	2.38531e+07	3.15841e+07	2.71572e+07	2.55846e+07
2-Aminooctanoic acid	240627	220951	249175	261586	226327	337358	289323	473993	420928	420383
carnitine	6.95234e+06	6.3481e+06	6.03183e+06	6.28614e+06	8.84278e+06	7.20924e+06	8.31961e+06	1.11318e+07	1.12976e+07	1.12874e+07
Methionine sulfoxide	545773	643165	636321	691944	557032	887925	720221	822182	683921	434760
phenylalanine	1.61385e+07	1.90926e+07	1.86273e+07	1.79212e+07	1.54809e+07	1.9239e+07	1.80129e+07	1.8056e+07	1.77523e+07	1.53463e+07
Pyridoxamine	1683.41	2504.82	9016.6	3362.56	1683.28	N/A	2523.37	2506.57	5147.04	N/A
pyridoxine	5.72763e+06	7.23422e+06	6.48778e+06	6.48983e+06	5.10168e+06	8.20777e+06	6.83805e+06	7.76328e+06	8.17289e+06	5.41723e+06
1-Methyl-Histidine	51111.2	54874.3	42523.7	61528.7	30470.4	32831	35023.9	76284.2	47290.4	43546.5
N-acetyl-L-ornithine	5184.52	6891.26	23203.8	24005.4	20664.6	5617.58	4625.7	6247.61	9966.12	5613.72
arginine	1.08242e+08	1.25655e+08	1.21235e+08	1.25989e+08	1.0552e+08	7.90075e+06	5.57553e+06	7.29365e+06	6.31159e+06	4.6596e+06
citrulline	2.87561e+06	3.44553e+06	3.00651e+06	3.0483e+06	3.09257e+06	218959	153466	157430	217803	121081
N-carbamoyl-L-aspartate	17668.6	32807.5	14302.2	18506.8	18508.6	13457.7	3367.42	9254.9	2523.76	5888.27
glucosamine	265344	295240	466315	304580	194078	764862	406780	320786	550623	304068
tyrosine	2.19958e+06	2.48059e+06	2.9324e+06	3.18228e+06	2.36296e+06	2.98937e+06	2.85835e+06	2.54385e+06	2.48125e+06	2.02598e+06
Phosphorylcholine	3.69442e+08	3.61076e+08	3.38138e+08	3.39995e+08	3.42206e+08	3.01677e+08	3.28597e+08	3.4978e+08	3.0954e+08	3.17781e+08
3-phospho-serine	25021	51303.2	21225.6	38229	66626.8	8316.5	4949.3	14324	20263	19421.6
N6-Acetyl-L-lysine	368209	407112	483601	499895	463236	163540	174594	174135	132645	219514
Acetyllysine	306176	383430	327372	290757	421945	144927	114209	142771	88843.8	160704
N-acetyl-glutamine	12500.4	28522.6	27600.6	36447.3	9149.52	44952.4	24437.2	31106.3	17738.6	7476.5
N-acetyl-glutamate	122112	136420	150570	99539	124280	62496.9	87995.7	62634.7	54910.2	68143
Ng,NG-dimethyl-L-arginine	419524	512365	335490	474231	346194	333868	238339	284319	290100	234765
Acetylcarnitine DL	1.06691e+07	1.12152e+07	9.13253e+06	1.05132e+07	9.43426e+06	7.63356e+06	6.28319e+06	1.29031e+07	1.17982e+07	1.22238e+07
tryptophan	2.06583e+06	2.71386e+06	2.26231e+06	2.41112e+06	1.87502e+06	2.44607e+06	2.30593e+06	2.26846e+06	2.31996e+06	1.78918e+06
Kynurenine	69824.4	93388	93144.6	116878	80055.7	122028	97565	76555.7	90858.2	81597.2
N-acetyl-glucosamine	100950	108531	116091	125264	103471	158984	202918	169091	146593	152047
Flavone	33524.7	41782.2	34077.7	52051	57316.6	39910.2	25938.2	13387.8	21712.3	21034.5
cystathionine	174120	194625	238648	221448	250625	14302.5	3346.07	13458.9	7570.96	12618.2
5-methoxytryptophan	8412.6	6626.57	N/A	N/A	3360.66	10094.2	6731.49	6811.39	10087.9	8418.63
Cystine	425332	1.02989e+06	924535	1.211e+06	612935	5.1737e+06	2.34177e+06	3.81372e+06	3.44876e+06	1.39643e+06
cytidine	111888	137156	107671	114311	117785	88289.1	73187.4	56362.8	72360.6	57073.1
biotin	1.46831e+06	1.51675e+06	2.08516e+06	1.66342e+06	1.52771e+06	1.49268e+06	1.24896e+06	1.30834e+06	1.17098e+06	831497
deoxyadenosine	6742.46	5260.77	6121.48	13029.2	4450.32	15935.1	3470.07	4213.72	20105.8	13481
Glycerophosphocholine	4.57494e+07	3.58594e+07	3.50759e+07	4.21263e+07	3.90075e+07	3.62431e+07	4.14465e+07	3.81477e+07	3.65629e+07	4.58331e+07
acadesine	18506.5	9038.59	25237.6	11759.7	8381.26	8410.83	10099.1	4770.03	7565.78	9254.99
D-glucosamine-6-phosphate	24441.2	5013.89	18507.2	15168.3	23622.5	22711.6	17665.1	12618.5	10096.6	15184.6
D-glucosamine-1-phosphate	5048.1	2516.01	5047.89	3380.96	N/A	1683.65	6715.22	1773.92	1687.5	2523.93
thiamine	N/A	N/A	N/A	N/A	N/A	N/A	N/A	N/A	N/A	N/A
S-ribosyl-L-homocysteine-posi	202639	181224	189395	158418	102567	264304	206921	231877	351713	250327
deoxyguanosine	9248.73	25203.6	21048.9	22349.5	19465.5	17723.8	10583.3	13281.7	19266.6	4035.98
adenosine	25416.7	27618.8	32601.5	31940.1	25494	17392.8	25076	6881.09	24505.4	16240
1-Methyladenosine	3365	1683.13	1683.09	1683.99	N/A	5047.36	1684.46	4203.68	2523.45	7557
guanosine	5047.28	N/A	1681.67	5066.06	6749.43	11749.8	N/A	3373.5	3364.05	3392.11
L-arginino-succinate	286519	317880	451808	474700	349591	21653.5	69385.7	15984.8	21807.2	96541.9
S-methyl-5-thioadenosine	2.52176e+06	2.09196e+06	1.65185e+06	1.68729e+06	2.76275e+06	705484	542276	918102	796686	870660
7-methylguanosine	41986.5	27749.5	46907.6	37006.3	42902	42797.7	45426.6	29445.3	46261.4	9109.04
dCMP	45526.8	49634.1	53003.9	54682.3	33654.4	50479.5	35332.8	25229.5	26083.3	1708.48
glutathione	580066	748552	591205	745121	1.31725e+06	253567	328745	262437	258307	212928
dTMP	19128.1	10045.4	5047.54	12542.4	15982	N/A	2523.72	3364.33	3347.02	1674.11
CMP	988406	1.08701e+06	818222	1.06134e+06	958133	821829	699073	733760	804458	695727
UMP	175252	203706	188401	285582	167347	98345.8	91680.2	65526.5	77284.7	39439.2
dAMP	199234	167529	208602	243786	168995	154720	176629	175780	160109	207395
Nicotinamide ribotide	212067	131283	217010	251746	133845	245184	211665	84318.2	97319.7	120073
aminoimidazole carboxamide ribonucleotide	41222.8	42058.6	32814.3	44585.5	21030.8	22711.9	31966.3	68983.8	58868.6	17667.2
thiamine-phosphate	61676	22717.1	22859.3	42098.4	22526.4	75747.7	36380.6	15084.5	8952.53	20135.4
dGMP	N/A	N/A	2523.79	4111.28	2523.65	5887.64	5057.02	3366.7	5879.76	2542.38
AMP	4.14219e+06	4.45101e+06	2.79917e+06	5.32496e+06	3.27715e+06	4.04227e+06	3.46526e+06	3.05284e+06	3.2169e+06	2.61213e+06
IMP	360726	402275	369550	488446	278424	4.67025e+06	3.83576e+06	6.10606e+06	6.53946e+06	4.42474e+06
S-adenosyl-L-methioninamine	N/A	5027.06	5888.54	4207.12	N/A	N/A	N/A	1683.28	N/A	2505.77
GMP	448772	635315	392598	709646	538887	707433	545749	381550	593786	364331
xanthosine-5-phosphate	64448.6	89968.2	20192.9	74458.7	73190.8	181048	365925	18542.6	13461.2	2523.96
riboflavin	6730.69	5887.29	7566.64	4204.58	N/A	6736.31	4207.21	10056	3346.23	1684.16
S-adenosyl-L-homoCysteine-posi	132141	151423	94220.1	117776	105999	37137.8	41843.5	31153.5	20182	33651.2
S-adenosyl-L-methionine	2.08318e+06	1.72682e+06	2.0314e+06	1.75789e+06	2.55485e+06	318512	398279	443895	464749	419030
folate	359219	221242	522399	311384	216203	437455	414724	291203	388644	342451
7,8-dihydrofolate	N/A	3364.04	N/A	N/A	1683.4	N/A	N/A	4207.06	1683.32	2523.37
5-methyl-THF	7801.21	14688.8	4207.82	17630	11777.4	N/A	9366.87	17651.7	8569.45	5954.14
Diiodothyronine	1683.4	N/A	N/A	3364.1	N/A	5063.16	1699.02	N/A	5045.66	2524.37
glutathione disulfide-posi	8.26454e+06	8.22474e+06	7.45457e+06	8.01025e+06	9.52223e+06	3.72414e+06	5.38713e+06	4.47437e+06	4.46373e+06	5.00758e+06
NAD+_posi	1.21867e+07	7.80038e+06	9.79081e+06	9.14962e+06	1.04864e+07	9.6948e+06	1.16636e+07	1.41928e+07	1.22395e+07	1.67507e+07
NADH	71507.7	81605.6	105152	90858.1	98401.1	14302.5	77393.9	32807.7	37012.1	42060.3
dephospho-CoA-posi	7571.04	N/A	3394.08	1683.28	10948.8	7564.05	2489.15	5049.01	2523.84	N/A
NADP+_posi	666230	863296	768701	917533	909542	539426	703026	596180	575489	449483
NADPH	9402.91	5047.5	4200.17	N/A	6482.29	5844.09	7604.18	5009.66	6730.16	7519
coenzyme A-posi	49533.6	37207.9	47968.1	46073.6	68137.8	21105.7	29861.9	8301.95	16820.6	15996.8
FAD	176665	176666	136279	154793	143850	178352	196012	196009	161504	157314
acetyl-CoA-posi	311454	308579	239402	283877	270653	136021	137529	147652	172879	116735
propionyl-CoA-posi	79709.9	52997.4	65705.2	68272.4	86279.8	63012.6	52771.2	89559.7	56320.6	66092.3
acetoacetyl-CoA-posi	17550	21029.9	13461.3	21030.3	5870.67	12622.3	1683.06	10920.9	6742.43	3900.6
malonyl-CoA-posi	10936.7	4215.72	6728.88	10936	5052.29	N/A	1683.65	1683.46	3368.76	5047.86
succinyl-CoA-posi	17663.8	25235.3	26920.7	28604.9	21862.6	10543.2	23554.2	9384.84	15139.7	10804.5
sarcosine	1.12314e+06	1.20876e+06	1.00424e+06	1.10548e+06	1.24162e+06	854557	775790	974093	855071	803959
putrescine	22105	18357.8	18126.4	8001.7	25499.5	36480.3	7759.48	32735.7	16839	12013.8
spermidine	692767	326581	304652	512327	544254	486434	290881	1.06404e+06	992222	908968
spermine	253864	232708	332327	236272	265214	217101	281239	110565	400475	102186
N-acetyl spermine	579444	553131	816305	483135	770253	543152	927788	185883	656000	249177
N-acetyl spermidine	5762.43	7343.22	34951.3	22287	19311.3	8221.13	9348.41	10828	5173.47	4408.17
Nicotinamide Riboside	6080.08	N/A	3350.85	1662.94	2232.13	2220.33	5878.05	5887.3	4167.96	9082.21
Adenylosuccinate	18507.8	24396.7	13462.5	9251.78	18506.9	18506.4	32810.3	47950.9	28604.3	15141.9
cholesterol	2.31092e+07	1.88167e+07	1.94277e+07	3.21e+07	2.71662e+07	2.38391e+07	1.74169e+07	1.71852e+07	1.66521e+07	2.03824e+07
arginosuccinic acid	304197	318218	273966	292530	295888	71507.4	41149.4	77352.3	73185.2	62952.1
phosphocreatine	38878.4	8239.96	35923.6	14788.5	24815	66250.8	39441.3	39205.4	38864.1	35202.2
retinoic acid	6728.07	4204.41	3462.63	13446.7	4226.52	9371.76	4928.8	4202.4	5027.7	1681.76
N-acetyl-L-alanine1	226392	195357	206247	166414	163837	110661	147632	195483	159143	146808
HMG-CoA_pos	5887.99	10937.7	9249.48	6003.2	6730.81	10065	8411.49	N/A	3364.03	N/A
cysteine sulfinate	2523.78	20207.8	9238.1	18556.4	13443	27748.3	10095.2	9249.45	5889.21	5888.3
N-acetylaspartylglutamic acid	1.51511e+06	1.30396e+06	1.55205e+06	892311	1.98904e+06	312963	529163	446714	336505	454300
N-acetyl-L-aspartic acid	89175.4	76554	90438	69861.3	105991	38726.6	28602.8	35330	54697.2	26919.8
