## supplemental figures and tables for "Arginine Metabolism Supports *De Novo* Pyrimidine Biosynthesis to Block DNA Damage and Maintain Epstein-Barr Virus Latency": Table S2. metabolites LC_MS peak heights P3HR1 related to Fig4.xlsx

### Sheet: P3HR1
Sample	standrep1	standrep2	standrep3	standad1	standad2	standad3	standctrl1	standctrl2	standctrl3	standKO1	standKO2	standKO3
Label	replete	replete	replete	AR	AR	AR	ctrl	ctrl	ctrl	KO	KO	KO
glyoxylate	85584.1	70883.2	82316.3	119636	68093.4	99365.7	113451	125639	160440	86514.6	121849	73173.5
glycolate	104393	104827	31419.3	54350.6	59295.9	46575.1	45272.7	95288.7	89330.6	60372.3	51120.1	52031.9
pyruvate	54373.9	30345.4	78095.3	50077.9	40676.9	65592.2	76392.6	87916.3	86184.7	47934.6	108019	54242.3
lactate	7.06558e+07	6.3143e+07	8.0432e+07	7.80246e+07	6.92123e+07	9.479e+07	1.21676e+08	1.23054e+08	1.44587e+08	1.00266e+08	1.28444e+08	9.63553e+07
2-oxobutanoate	383144	284374	480558	404290	253086	382009	772520	776676	839887	537224	476612	459404
acetoacetate	351542	322649	452230	418096	379427	367849	849222	580135	799589	445913	464951	434020
glycerate	448486	347621	457631	404310	459778	612193	287766	265221	350575	353237	439470	329168
uracil	400267	505927	486267	52790.7	63003	63875.8	1.43141e+06	1.22215e+06	1.36247e+06	993636	808053	819288
fumarate	5.16158e+06	4.54482e+06	5.87052e+06	6.82902e+06	4.85413e+06	7.16228e+06	7.95181e+06	8.22583e+06	1.04947e+07	6.66233e+06	8.70157e+06	5.8288e+06
Maleic acid	4.92705e+06	4.4938e+06	6.02312e+06	5.7469e+06	4.73783e+06	6.81768e+06	7.53352e+06	9.18788e+06	1.07247e+07	6.22239e+06	8.1629e+06	6.07312e+06
2-keto-isovalerate	4.89435e+06	4.49901e+06	5.8498e+06	5.86656e+06	4.3987e+06	6.39441e+06	7.81975e+06	7.61721e+06	9.39235e+06	6.01591e+06	8.5468e+06	5.629e+06
Guanidoacetic acid	2.24732e+06	1.66948e+06	2.32261e+06	697557	529766	988833	2.21661e+06	1.43839e+06	2.71805e+06	2.44898e+06	2.67236e+06	1.96685e+06
succinate	1.74211e+06	1.20883e+06	1.74009e+06	837259	973521	1.00621e+06	1.77348e+07	1.77705e+07	1.88523e+07	1.352e+07	1.90279e+07	1.38029e+07
Methylmalonic acid	2.08014e+06	1.24177e+06	2.02584e+06	822551	1.15835e+06	1.01613e+06	1.43986e+07	1.93081e+07	2.04375e+07	1.53414e+07	2.29852e+07	1.54493e+07
3-S-methylthiopropionate	3688.86	2774.5	#VALUE!	#VALUE!	#VALUE!	9291.86	18295	34627	35141.2	35308.8	34703.4	31278.6
nicotinate	190993	178003	213783	237817	326032	324863	423189	657691	639524	353193	408578	391814
taurine	1.48776e+07	1.12434e+07	1.34718e+07	6.44584e+06	4.32808e+06	7.29539e+06	8.28702e+07	7.82622e+07	9.53777e+07	6.09857e+07	8.33617e+07	6.19724e+07
Pyroglutamic acid	1.07398e+07	1.11077e+07	1.23942e+07	1.26187e+07	1.38524e+07	1.5211e+07	7.51557e+06	7.9125e+06	9.25667e+06	6.34312e+06	8.74023e+06	5.97706e+06
Citraconic acid	1.87575e+06	1.62644e+06	1.91512e+06	1.09433e+06	607558	899664	3.22349e+06	2.95239e+06	3.82459e+06	2.43227e+06	3.04252e+06	1.93811e+06
2-ketohaxanoic acid	385066	306990	421057	96587.8	90888.7	119342	266666	346885	298263	242110	197624	175349
N-Acetyl-L-alanine	42653.7	48348.1	25776.6	30234.9	15476.4	25161.9	584688	640936	1.07815e+06	553611	688369	461960
oxaloacetate	678625	567838	697764	430070	504071	477384	2.16873e+06	2.1962e+06	2.19256e+06	1.59239e+06	2.01854e+06	1.49215e+06
Hydroxyisocaproic acid	240065	289319	368611	268396	304836	345608	215431	189037	270930	173935	227778	139516
malate	2.85598e+07	2.60345e+07	3.66828e+07	3.56363e+07	2.87973e+07	4.18588e+07	4.29242e+07	4.64167e+07	5.10832e+07	3.13728e+07	4.80508e+07	3.2496e+07
hypoxanthine	789645	1.34677e+06	896474	217532	256792	337116	#VALUE!	189443	16501.1	918023	1.5548e+06	921059
anthranilate	679955	652141	486975	655533	805197	723043	723203	676421	692792	435467	650658	313912
p-aminobenzoate	49886.9	68736.5	61762.8	54818.6	81372.4	96862.4	62815.9	35478.8	82837.3	15587.2	32967.1	30594.4
p-hydroxybenzoate	4.17493e+06	2.97643e+06	4.0528e+06	5.31758e+06	5.35647e+06	5.26109e+06	5.81532e+06	6.89158e+06	5.53343e+06	4.19979e+06	3.58685e+06	3.56677e+06
acetylphosphate	757354	706409	1.01049e+06	454042	374812	663697	728021	626595	705588	479384	505355	476084
Carbamoyl phosphate	3.73964e+06	2.84013e+06	3.49175e+06	2.05101e+07	1.39923e+07	2.50734e+07	1.34444e+06	1.57005e+06	1.34879e+06	1.32003e+07	1.78254e+07	1.35105e+07
a-ketoglutarate	4.75456e+06	4.25462e+06	5.68612e+06	6.80224e+06	4.92475e+06	6.38589e+06	4.58702e+06	4.5718e+06	4.6449e+06	4.24617e+06	6.87472e+06	4.78663e+06
Phenylpropiolic acid	791278	664827	878551	490824	511900	724521	1.55363e+06	1.4871e+06	1.87557e+06	1.04958e+06	1.22474e+06	1.12629e+06
2-oxo-4-methylthiobutanoate	60338.4	72124.8	132623	77098.2	39377.7	84708.8	70368.1	123028	74353.5	92205.8	54231.4	80510.4
2-Hydroxy-2-methylbutanedioic acid	2.84001e+06	2.21459e+06	2.66541e+06	624557	593541	727736	1.98148e+06	1.91245e+06	1.95441e+06	983315	1.40812e+06	962896
3-methylphenylacetic acid	46850.6	16984.8	16678.5	11308.1	2434.15	52807.9	55146.6	21941.7	79590.6	29233	34152.7	23400
xanthine	372308	250173	285705	468827	604266	595240	1.0423e+07	9.24086e+06	1.07957e+07	8.25435e+06	1.04832e+07	6.68614e+06
Hydroxyphenylacetic acid	15032	10419.1	24632.3	19282.8	11110.8	28169.8	31842.4	51277.5	10255.1	14659.3	34000.8	39834.9
2,3-dihydroxybenzoic acid	32726.8	20719.4	26414.2	41423.5	56719.9	71885.6	16886.1	45365.6	29309.2	38660.8	23135.8	24320.8
orotate	135547	31016.6	100250	151952	119984	98674.7	275489	370114	346912	369612	247141	241722
dihydroorotate	284337	222743	496497	277124	411199	413747	584465	830199	708488	364290	913376	600971
allantoin	42148.8	45144.5	52209.4	41438.9	49574.5	53690.3	1.51975e+06	1.50952e+06	1.91828e+06	1.25794e+06	2.21178e+06	1.26365e+06
Aminoadipic acid	1.76379e+06	1.153e+06	1.96273e+06	623035	461159	664793	2.19169e+06	1.97735e+06	2.03603e+06	2.08278e+06	2.39065e+06	707305
Indole-3-carboxylic acid	902258	632808	932441	310066	179618	369764	1.2154e+06	1.12396e+06	1.08558e+06	1.00686e+06	1.34028e+06	794751
phenylpyruvate	4427.41	6936.78	3464.73	9675.96	#VALUE!	14242.3	10035.2	21623.7	17133.8	20180.2	8652.99	2079.06
Atrolactic acid	30612.7	24204.7	40533.6	31465.5	29563.5	47412.2	29599.4	61494.9	62388.5	42917.1	67684.8	54166.4
Phenyllactic acid	336602	385756	438892	400787	460514	529652	343042	392303	475792	361011	515133	369842
quinolinate	657038	526278	756721	973284	956798	885913	1.06669e+06	992806	1.1262e+06	742341	759331	654533
phosphoenolpyruvate	3.51923e+06	2.07111e+06	3.28552e+06	1.31237e+06	760404	995708	2.79476e+06	2.96622e+06	3.03156e+06	1.83452e+06	1.99554e+06	1.47496e+06
Uric acid	5338.74	#VALUE!	5945.02	2591.25	5639.99	12389.4	807259	910318	1.12902e+06	766245	1.24351e+06	886897
dihydroxy-acetone-phosphate	2.36578e+07	1.51799e+07	2.5617e+07	5.47535e+06	2.8179e+06	4.0775e+06	7.50112e+06	4.7054e+06	1.14614e+07	2.22117e+06	4.90762e+06	3.58407e+06
D-glyceraldehdye-3-phosphate	2.25646e+07	1.48623e+07	2.56505e+07	5.08477e+06	2.86078e+06	3.74613e+06	7.23325e+06	4.52438e+06	1.02826e+07	2.18085e+06	4.73018e+06	3.05678e+06
sn-glycerol-3-phosphate	4.36508e+07	3.47177e+07	4.06277e+07	2.74066e+07	1.84498e+07	3.11658e+07	2.77362e+07	2.83721e+07	3.3949e+07	2.42328e+07	3.07195e+07	2.05884e+07
shikimate	#VALUE!	#VALUE!	#VALUE!	#VALUE!	#VALUE!	#VALUE!	#VALUE!	#VALUE!	#VALUE!	#VALUE!	#VALUE!	#VALUE!
aconitate	232133	204275	246393	362881	289307	446361	928252	1.06158e+06	1.39109e+06	1.07059e+06	1.07383e+06	632003
allantoate	3.44963e+06	3.63015e+06	3.13703e+06	129990	127775	161101	842032	834552	1.24895e+06	1.43686e+06	2.01034e+06	1.41045e+06
Ascorbic acid	150357	102897	164120	107089	151490	94078.1	556053	841826	540420	458594	478209	396066
2-Isopropylmalic acid	897756	905746	994080	714790	784308	575519	809003	838655	858841	515507	721509	577056
N-carbamoyl-L-aspartate-nega	3.16002e+06	3.23962e+06	2.79424e+06	123923	98642.5	153845	658826	890010	1.11634e+06	1.23038e+06	1.88691e+06	1.18184e+06
Pyrophosphate	151036	90727	66579	45917	164160	96530.2	2.84597e+06	167272	3.77824e+06	183575	323414	197864
glucono-?-lactone	29331.2	40489.7	14099.7	58140.1	60250.9	39801.6	12067.2	41024.9	#VALUE!	36516.8	28579.2	34221.2
myo-inositol	3.54434e+07	3.08069e+07	3.48564e+07	2.96758e+07	2.74826e+07	3.91945e+07	4.18053e+07	4.91184e+07	4.89232e+07	3.7954e+07	4.27063e+07	3.46147e+07
hydroxyphenylpyruvate	4463.47	1375.01	#VALUE!	#VALUE!	2617.45	4996.36	14687.8	8439.58	10081.7	2162.29	2758.19	2767.22
homocysteic acid	6508.13	7379.62	9352.39	7021.93	15269.5	24876.9	42167.1	73939.3	59734.1	44394.5	49472.4	30937
4-Pyridoxic acid	67984.7	132956	57266.3	70088.6	80595.8	106693	102627	119249	102530	73001.9	104319	41809.4
3-phosphoglycerate	5.20872e+06	3.19484e+06	4.68928e+06	1.57804e+06	677636	1.47788e+06	4.18889e+06	4.34229e+06	4.15501e+06	3.46454e+06	3.08322e+06	2.69928e+06
Indoleacrylic acid	531455	525833	674566	539904	480131	753881	998326	944141	938150	735615	1.11545e+06	773625
Kynurenic acid	181907	206976	240616	292814	#VALUE!	360855	327326	368159	486961	258150	444393	262466
citrate-isocitrate	7.88847e+06	5.25342e+06	6.4716e+06	1.59406e+07	6.67421e+06	1.03567e+07	5.57717e+07	4.6552e+07	7.14447e+07	5.92299e+07	6.33482e+07	5.38982e+07
isocitrate	75783.9	28255	53810.2	56259.4	53990.5	57250.7	220697	286826	208713	181421	176860	178994
citrate	2.56094e+06	2.66783e+06	2.13043e+06	5.67554e+06	3.54039e+06	5.87149e+06	2.43372e+07	2.69999e+07	2.97229e+07	2.61776e+07	3.03744e+07	1.33521e+07
2-dehydro-D-gluconate	59796.7	48563.9	53032.4	20108.2	32617.9	37167.2	41147.5	58062	74613.4	60039.6	80291.5	47851.8
D-gluconate	572542	520474	590637	315033	416251	448390	517755	548345	554176	643536	928546	560135
D-erythrose-4-phosphate	659868	668972	674549	419405	248204	405115	702221	804013	809619	474012	659017	508744
Xanthurenic acid	414341	329279	361599	330578	301838	426133	421903	419462	481415	356864	491502	421186
lipoate	3691.87	4163.14	1684.08	7048.77	#VALUE!	7224.24	8231.57	3727.14	3024.99	12249.3	#VALUE!	11775
D-glucarate	8858.51	2080.21	10086.2	15820.3	3877.11	15524.1	29271	10554.8	30247.7	20795.7	21691.6	11816.4
deoxyribose-phosphate	210637	165431	188021	134718	70410.7	164636	325309	406877	530070	374398	400623	332138
pantothenate	6.86131e+06	5.46829e+06	6.53196e+06	5.93471e+06	6.18274e+06	7.80919e+06	2.79577e+07	2.91781e+07	3.17573e+07	2.63087e+07	3.44768e+07	2.34827e+07
prephenate	#VALUE!	#VALUE!	#VALUE!	3515.01	3836.79	2065.99	1830.42	#VALUE!	5039.49	#VALUE!	#VALUE!	#VALUE!
deoxyuridine	10338.6	12470.8	8424.29	1746.06	8414.92	4109.31	15646.9	6551.98	11094	8492.98	6801.68	4171.38
ribose-phosphate	3.44859e+06	2.74191e+06	3.8812e+06	1.59131e+06	1.02671e+06	2.16705e+06	3.28645e+06	2.55887e+06	4.49532e+06	3.64673e+06	4.8163e+06	3.88602e+06
thymidine	4410.6	2072.59	2507.41	#VALUE!	1919.7	#VALUE!	3659.32	#VALUE!	6592.59	#VALUE!	#VALUE!	9732.79
uridine	330014	291858	336751	283917	330020	365544	209103	255370	243975	134752	237787	142889
deoxyinosine	5906.37	19899.6	11790.9	#VALUE!	9592.81	16476.6	22907.4	17925.4	28283.9	60494.1	82550	53398.2
shikimate-3-phosphate	#VALUE!	#VALUE!	#VALUE!	#VALUE!	#VALUE!	#VALUE!	#VALUE!	#VALUE!	#VALUE!	#VALUE!	#VALUE!	#VALUE!
D-glucono-?-lactone-6-phosphate	60770.7	80383.7	91383.3	48283.3	47387.1	82910.6	93904.8	125909	126099	78840.1	70857.3	74043.1
hexose-phosphate	1.89147e+07	1.6301e+07	2.08337e+07	1.03317e+07	5.36576e+06	1.17915e+07	1.84029e+07	1.90326e+07	2.45553e+07	1.3963e+07	1.55152e+07	1.21501e+07
glucose-1-phosphate	1.24841e+06	1.05618e+06	1.22358e+06	640170	620543	736802	648246	642791	959528	748704	1.2003e+06	752326
glucose-6-phosphate	716166	696731	741200	784109	418307	909389	1.35373e+06	1.80111e+06	1.65679e+06	945589	983324	889080
fructose-6-phosphate	1.84106e+06	1.75758e+06	2.15598e+06	1.00925e+06	506839	1.101e+06	1.99375e+06	2.2851e+06	2.85769e+06	1.45932e+06	1.51566e+06	1.63194e+06
1,3-diphopshateglycerate	478032	369620	700004	90034.3	77188.7	86267.2	854769	315410	798658	241733	432047	240357
2,3-Diphosphoglyceric acid	552374	388487	560454	139809	99434.4	82496.9	716339	315024	844226	186764	298009	287547
S-ribosyl-L-homocysteine-nega	13038.2	7068.52	3417.95	7627.95	5413.52	5609.41	12935.4	11807.7	13411.2	20158.3	4979.26	23901
inosine	1.04496e+06	2.13627e+06	1.2861e+06	228303	261831	251700	2.5239e+06	1.5416e+06	3.42563e+06	2.65566e+06	5.77741e+06	3.98129e+06
6-phospho-D-gluconate	139150	160265	179577	91416.9	67703.9	77001.4	86184.9	220884	259164	126835	198278	155669
xanthosine	93011.5	119963	126315	37113.1	33947.2	59887.9	357161	377521	550289	263536	506309	367512
D-sedoheptulose-1-7-phosphate	5.21094e+06	4.7493e+06	6.10288e+06	3.06056e+06	2.10742e+06	3.44882e+06	4.6891e+06	5.1107e+06	6.45897e+06	2.72823e+06	3.54283e+06	3.04475e+06
N-acetyl-glucosamine-1-phosphate	757254	1.21395e+06	1.23215e+06	978196	1.33412e+06	1.26731e+06	732813	798619	1.225e+06	774463	1.14836e+06	956424
glutathione-nega	6.94168e+06	2.71651e+06	5.94854e+06	8.95364e+06	1.74763e+06	5.05761e+06	4.64401e+06	3.98124e+06	5.8783e+06	9.99768e+06	1.07275e+07	8.99631e+06
dUMP-nega	6644.3	7632.52	9683.8	2636.7	8625.7	7229.11	#VALUE!	10285.3	8067.73	38784.2	53793.5	28501.4
Geranyl-PP	163848	137767	156330	60747.1	31707.2	43609	253420	113348	181113	78225.5	259259	158537
O8P-O1P	2.92816e+06	2.46798e+06	3.14085e+06	2.71136e+06	1.88163e+06	2.97955e+06	1.24856e+06	1.28392e+06	1.82972e+06	1.65934e+06	1.88716e+06	1.70198e+06
dTMP-nega	26576.8	15277.4	26876.1	48336.5	37413.3	58896.3	163291	116864	193574	441497	576802	520104
cyclic-AMP	1.98086e+06	2.04243e+06	2.78242e+06	118648	52770.7	101188	67075.3	104367	113054	312779	297563	228688
fructose-1,6-bisphosphate	4.15987e+07	3.3406e+07	5.51546e+07	4.39672e+06	5.32086e+06	5.8941e+06	1.77072e+06	1.35662e+06	3.21047e+06	692083	858199	734661
trehalose-sucrose	151931	243192	248249	230058	818106	265614	245823	541293	574658	329991	658507	471108
Cellobiose	16960.3	4855.93	9222.31	10547.2	5765.42	12485.6	19103.9	36626.6	63507.6	15901.2	44258.4	29908.1
orotidine-5-phosphate	9916.45	22613.1	23014.4	6527.12	42925.3	38814.2	28303.4	25301.8	34296.2	13284.9	16202.9	16481.9
SBP	3.15422e+06	2.43859e+06	4.06063e+06	648539	682199	871089	657831	597518	603695	231671	344020	347180
trans, trans-farnesyl diphosphate	11111	19962.7	25166.2	13191.3	14392.5	7236.51	20207.8	21621.2	8991.95	7928.5	14509.4	8343.54
S-adenosyl-L-homocysteine-nega	346162	165945	307950	313682	96046.1	234800	320184	217012	356358	149244	264964	238722
dCDP-nega	148046	88228.5	133741	59752.4	42253.7	69157.8	140920	69360.1	157551	54168.8	104962	71179.1
5-phosphoribosyl-1-pyrophosphate	281773	264317	357828	180655	112493	203639	457286	203475	455894	244051	329935	160930
Deoxycholic acid	#VALUE!	#VALUE!	#VALUE!	#VALUE!	#VALUE!	#VALUE!	#VALUE!	#VALUE!	#VALUE!	#VALUE!	#VALUE!	2791.82
OBP	710767	540530	971180	189995	170491	206654	286464	243280	358987	146213	162727	187872
dTDP-nega	21334.9	28440.2	32002.7	48337.3	45514.7	56784.3	194313	117990	167953	143172	302066	214856
CDP-nega	223293	262059	287519	131369	204301	164684	469421	198045	544317	197763	413401	278480
UDP-nega	2.32885e+06	2.07835e+06	2.67225e+06	1.25807e+06	1.43308e+06	1.80386e+06	5.06423e+06	2.21559e+06	6.20736e+06	2.11337e+06	3.58049e+06	2.95195e+06
Cholic acid	2214.62	3121.67	2560.57	#VALUE!	5083.01	4132.08	13715	3725.02	5080.25	1442.01	4268.97	3476.74
trehalose-6-Phosphate	59555	75817.6	66108.6	55664.3	88285.5	62370.8	75041.1	105605	58265.8	25640	58906.6	52030.7
Thiamine pyrophosphate	177066	114816	215225	171355	90083.7	180766	281817	223924	362122	229203	218635	205181
adenosine 5-phosphosulfate	23158.6	42940	48822.5	61462.2	67084.6	62945	125235	57790.5	124062	78462.2	138048	167698
ADP-nega	2.91076e+06	2.86035e+06	4.28247e+06	2.53811e+06	1.96757e+06	2.65941e+06	9.18638e+06	5.67858e+06	1.09701e+07	1.10883e+07	1.89433e+07	1.30113e+07
dGDP-nega	3.53277e+06	3.14895e+06	4.28515e+06	2.34911e+06	1.91927e+06	2.75783e+06	9.58978e+06	4.72511e+06	1.19256e+07	1.12043e+07	1.5502e+07	1.4337e+07
IDP-nega	524332	378695	594818	301471	274146	400016	1.38282e+06	737494	1.49355e+06	1.37736e+06	2.18631e+06	1.57926e+06
GDP-nega	314974	240794	317495	114153	111299	150685	993410	413225	974817	380177	841533	594449
CDP-ethanolamine	129910	100599	118538	190733	90237.1	302498	38417.3	60831.2	113932	238519	130132	180724
FMN	2214.7	#VALUE!	3367.1	#VALUE!	#VALUE!	#VALUE!	13720.9	5603.7	10085.2	3602.05	13012.8	14597.9
cholesteryl sulfate	3.72775e+06	4.64464e+06	4.44579e+06	6.62829e+06	5.65091e+06	7.93002e+06	4.31498e+06	3.79519e+06	5.66104e+06	4.1249e+06	5.38475e+06	4.42298e+06
dCTP-nega	717597	653710	911418	214027	132290	256270	1.0914e+06	421913	1.13574e+06	360987	437207	461567
dUTP-nega	62662.3	69562.4	61294	18488.5	8646.98	66182.1	137283	75226.2	95607.5	44695.2	52139.9	55708.9
dTTP-nega	347076	189646	269034	358227	309914	397203	1.4714e+06	1.04109e+06	1.72725e+06	1.3133e+06	1.53031e+06	1.18611e+06
CTP-nega	1.45085e+06	973636	1.25937e+06	1.16953e+06	1.03704e+06	1.26045e+06	3.79361e+06	1.77852e+06	4.07234e+06	1.40647e+06	2.5134e+06	1.89038e+06
UTP-nega	1.31836e+07	1.00697e+07	1.4407e+07	7.84881e+06	6.8669e+06	1.10832e+07	3.05486e+07	1.59912e+07	3.57867e+07	1.15433e+07	1.68172e+07	1.41907e+07
CDP-choline	173145	129066	224818	656586	339617	718549	64941.6	66447.7	66544.3	233848	321846	238446
dATP-nega	177927	149307	239933	24473.1	16307.8	22715.5	475371	295660	551604	275888	363517	232897
Taurodeoxycholic acid	253123	324779	283770	312908	383767	448004	236917	299485	272207	224807	287992	195425
ATP-nega	2.6461e+07	1.97936e+07	2.51828e+07	1.84256e+07	1.5639e+07	1.97918e+07	7.16281e+07	4.66089e+07	8.61361e+07	6.18591e+07	8.03032e+07	5.95966e+07
dGTP	2.59689e+07	2.06844e+07	2.6316e+07	1.70867e+07	1.58816e+07	1.94893e+07	7.41586e+07	4.26588e+07	8.93156e+07	6.04346e+07	7.77853e+07	6.07293e+07
GTP-nega	3.5128e+06	2.64399e+06	3.27729e+06	1.57123e+06	1.2808e+06	1.61134e+06	1.03358e+07	4.2989e+06	1.22628e+07	4.42672e+06	8.22836e+06	8.50162e+06
UDP-D-glucose	5.90729e+06	5.5936e+06	6.27599e+06	9.02598e+06	5.82762e+06	1.12649e+07	4.99186e+06	5.34687e+06	6.69484e+06	6.94825e+06	6.75166e+06	5.64182e+06
UDP-D-glucuronate	186039	141537	243337	129199	166933	210609	557994	286484	829828	196014	392161	244015
ADP-D-glucose	11073.5	2776.63	10946.5	4395.39	8634.24	3097.3	11890.7	8423.18	18149.9	16574	18219.9	6951.14
guanosine 5-diphosphate,3-diphosphate	127726	105542	112007	73169.1	115409	142499	283599	208726	393268	164203	288929	239868
UDP-N-acetyl-glucosamine	1.71151e+06	1.13229e+06	1.9019e+06	4.33034e+06	3.06252e+06	5.66865e+06	2.31192e+06	2.85589e+06	2.86295e+06	1.82064e+06	2.21835e+06	1.63228e+06
glutathione disulfide-nega	2.08565e+07	2.01912e+07	2.51749e+07	3.2023e+07	1.74676e+07	3.76391e+07	1.00047e+07	8.82582e+06	1.44382e+07	1.56059e+07	1.92196e+07	1.24573e+07
NAD+_nega	5.94306e+06	5.49736e+06	7.826e+06	5.61036e+06	4.00367e+06	6.07541e+06	9.48986e+06	9.60444e+06	1.20148e+07	6.37115e+06	7.21506e+06	6.28607e+06
NADH-nega	1.31321e+06	656250	922004	315561	62359.8	302394	568020	747802	674536	546968	334876	410180
dephospho-CoA-nega	27370.8	30527.8	43784.5	6151.7	16310.1	11354.7	12089.7	5615.18	4015.24	18719.2	19022.2	15416
cyclic bis(3->5) dimeric GMP	#VALUE!	1388.33	1684.81	#VALUE!	2878.23	#VALUE!	3657.9	#VALUE!	#VALUE!	2161.83	#VALUE!	1391.04
NADP+_nega	559367	415856	626793	107286	92279	129056	871646	549861	972863	345918	253254	273694
NADPH-nega	5905.31	4163.46	9264.25	#VALUE!	#VALUE!	3097.76	3658.52	9358.52	6050.86	5046.22	6942.82	2085.78
2-hydroxygluterate	1.1873e+07	9.5958e+06	1.26643e+07	3.78953e+06	2.77862e+06	4.56607e+06	1.03661e+07	9.85984e+06	1.09811e+07	7.06073e+06	7.68058e+06	5.72884e+06
2-deoxyglucose-6-phosphate	108321	117333	114375	74684.5	52272.5	90648.9	163266	150731	150632	135871	188639	146175
4-phosphopantothenate	62022.6	41603.1	59798.8	17569.4	13431.3	18580.3	35633.9	24341.2	35068.3	38919.9	27700.2	27116.8
dehydroascorbic acid	2214.54	2094.41	12444.7	6084.43	4552.98	7068.47	10973.7	5633.4	15142.4	13561.9	5184.7	6848.23
3-hydroxybuterate	#VALUE!	38555.4	106232	68071.7	101325	73841.8	154766	166987	150342	118368	198974	145341
itaconic acid	1.15642e+06	1.14145e+06	1.63295e+06	478817	331218	563087	1.62567e+06	1.53142e+06	1.53917e+06	1.02834e+06	1.38995e+06	1.02941e+06
glycerol 3-phosphate	5.97428e+07	4.67416e+07	5.92952e+07	4.08317e+07	2.64949e+07	5.4215e+07	4.06219e+07	4.19355e+07	4.43081e+07	3.56577e+07	4.33948e+07	3.37023e+07
UDP-xylose	490999	321276	398315	285673	219247	459471	418101	292988	408427	247913	308051	207885
gluterate	944230	899621	1.14339e+06	947936	961508	1.37248e+06	793105	755641	857888	732459	1.13803e+06	839637
sorbitol	2.3303e+06	2.36395e+06	2.15257e+06	2.00657e+06	1.31917e+06	2.61316e+06	8.17049e+06	8.89068e+06	1.03498e+07	7.36651e+06	9.69055e+06	6.85775e+06
Urea	21686.1	38153.8	16770.9	#VALUE!	83743.4	#VALUE!	403978	433906	587656	327345	414100	344831
ethanolamine	13367.9	10986.3	17168.1	12429.4	5559.33	19713.5	9558.43	9098.22	4208.93	5054.25	13017.7	14711.1
glycine	37646.5	26358.6	38734.6	24611.8	29736.3	26843.7	32930.9	49580.6	42349	50440.8	59867.8	33346.6
alanine	497810	428172	572671	284572	294923	314635	1.50603e+06	1.75425e+06	1.95113e+06	1.2394e+06	1.64266e+06	1.2594e+06
betaine aldehyde	31301.1	14058.6	34717.6	10257.5	4191.25	37225.3	190767	166284	207344	131168	177232	156382
choline	827154	406693	752899	1.17165e+06	1.01702e+06	1.35495e+06	495339	705067	761908	663049	906991	944455
4-aminobutyrate	42078.8	47176.7	69907.4	36916.7	21107.3	30127.8	67687.1	57057.2	80722.7	49721.5	58129.4	31284.4
dimethylglycine	8159.39	12356.5	#VALUE!	12796.1	8466.85	9242.02	334593	302775	487703	347668	487903	350308
serine	7.31046e+06	6.73209e+06	8.51625e+06	6.58154e+06	7.5396e+06	9.70425e+06	5.55401e+06	5.3558e+06	5.91981e+06	5.26871e+06	7.63845e+06	5.36983e+06
cytosine	113059	130626	134131	134082	144279	169818	86012.6	74936.6	106354	78563.2	76172	84720.7
Creatinine	31596.9	54970	159965	#VALUE!	53244.6	152006	8.48433e+06	9.38947e+06	9.81641e+06	8.41972e+06	1.1872e+07	7.92246e+06
proline	6.82808e+07	5.31656e+07	7.03152e+07	4.69153e+07	4.95275e+07	5.87028e+07	5.59643e+07	5.86135e+07	6.93943e+07	4.8555e+07	6.12524e+07	4.61123e+07
indole	218650	263148	244811	234821	245326	344263	197938	175450	175985	164393	267737	186808
betaine	3.34848e+06	2.6631e+06	2.89948e+06	2.1756e+06	2.0891e+06	2.74125e+06	9.29476e+07	1.11188e+08	1.04424e+08	8.08531e+07	8.46955e+07	6.89346e+07
valine	838610	765945	1.29437e+06	973838	1.17139e+06	1.29811e+06	686939	818062	820650	615259	923065	616450
threonine	5.10532e+06	4.64531e+06	5.70591e+06	4.97085e+06	5.45792e+06	7.40463e+06	3.43695e+06	3.4376e+06	4.15518e+06	4.07043e+06	4.97984e+06	4.04544e+06
homoserine	10331.5	4165.78	11746.7	4413.42	7692.31	13425.7	4819.05	7457.07	10930.8	11508.6	5037.38	8296.5
purine	252714	322289	290271	296796	269318	375058	220116	200088	240985	193942	288050	200676
cysteine	176327	195325	254603	198261	265756	423866	34659.7	31924.5	46374.4	26667.7	62491.5	27116.5
creatine	45503	29165.4	51255.3	8709.81	10694.8	24104.6	8.84562e+06	7.94573e+06	7.98431e+06	4.45256e+06	6.61281e+06	5.12429e+06
nicotinamide	1.81183e+07	1.79469e+07	2.13259e+07	1.9275e+07	2.21065e+07	2.78344e+07	3.30587e+07	2.43172e+07	3.84153e+07	4.80887e+07	7.90667e+07	5.08232e+07
Imidazoleacetic acid	67593.1	88637.4	105688	63234.2	49614.2	55699	89266.2	94824.5	91048.5	80275.8	62365	58089.7
thymine	19344.8	#VALUE!	#VALUE!	#VALUE!	28678.3	72649	29794.1	26458.4	35052.9	28540.9	34443.7	23265.1
DL-Pipecolic acid	3.18198e+07	2.38821e+07	3.00645e+07	2.44098e+07	1.7751e+07	3.02212e+07	3.96277e+07	4.63487e+07	4.42232e+07	3.14732e+07	4.60616e+07	3.57046e+07
N-Acetylputrescine	1375.59	#VALUE!	1679.75	#VALUE!	4639.1	5701.26	6593.8	1740.64	8799.03	4695.44	5946.92	8884.34
hydroxyproline	7.81568e+06	8.29737e+06	9.81102e+06	6.993e+06	9.48932e+06	1.05192e+07	6.52013e+06	6.75612e+06	7.81526e+06	6.54605e+06	9.64427e+06	6.05739e+06
leucine-isoleucine	9.12908e+07	9.44868e+07	1.18437e+08	1.1885e+08	1.3772e+08	1.4445e+08	8.90352e+07	8.50773e+07	1.08051e+08	7.41462e+07	1.12463e+08	7.59725e+07
ornithine	1.50878e+06	1.44961e+06	1.56969e+06	34437.3	26189.4	54610	1.62004e+06	1.58291e+06	1.95234e+06	1.55254e+06	1.84979e+06	1.52532e+06
asparagine	8.2653e+06	8.21535e+06	9.6404e+06	8.61818e+06	9.16414e+06	1.03756e+07	6.67393e+06	8.43954e+06	8.07478e+06	7.43441e+06	9.69936e+06	7.51209e+06
aspartate	3.80117e+06	3.88656e+06	4.07547e+06	4.27383e+06	4.76411e+06	6.32616e+06	4.35408e+06	4.8586e+06	5.4704e+06	6.24276e+06	6.61124e+06	4.90843e+06
adenine	1.53224e+06	1.68591e+06	1.63424e+06	1.49987e+06	1.6831e+06	1.65546e+06	2.14864e+06	1.54779e+06	2.71648e+06	1.99796e+06	2.59631e+06	2.19438e+06
Methylcysteine	1.42519e+06	1.78023e+06	1.66028e+06	1.9393e+06	2.07448e+06	2.50805e+06	1.15684e+06	1.17282e+06	1.74041e+06	1.27285e+06	1.66935e+06	1.37961e+06
homocysteine	26509	24198.4	21939.3	24627	25904	23740.4	33887.6	43534	54445.8	53559.8	69601.1	44503.9
methylnicotinamide	2778.2	1925.35	3369.63	4210.1	2818.07	5100.51	4526.71	4816.59	4989.97	5966.71	3711.62	2085.13
histidinol	#VALUE!	1388.21	#VALUE!	#VALUE!	2878.36	#VALUE!	2744.05	#VALUE!	#VALUE!	1441.9	1735.76	2782.23
lysine	1.22204e+06	1.18919e+06	1.32442e+06	1.791e+06	1.79232e+06	2.16689e+06	1.03721e+06	912948	1.15346e+06	805830	1.31233e+06	835297
glutamine	4.83747e+07	4.61858e+07	5.49959e+07	4.4032e+07	5.41552e+07	6.076e+07	4.25274e+07	4.56756e+07	5.42776e+07	4.29038e+07	5.58428e+07	4.11157e+07
O-acetyl-L-serine	1484.55	2778.08	4199.44	5493.51	2878.41	#VALUE!	2744.42	3743.17	4032.55	1442.06	#VALUE!	#VALUE!
glutamate	4.75741e+07	4.03014e+07	5.35896e+07	4.01822e+07	3.23935e+07	4.62539e+07	5.89168e+07	6.80509e+07	7.17312e+07	5.32922e+07	6.7595e+07	5.69915e+07
methionine	3.6275e+06	4.24907e+06	4.59122e+06	5.16932e+06	5.73916e+06	5.18244e+06	3.7631e+06	3.55172e+06	5.09197e+06	3.01961e+06	5.23022e+06	3.65193e+06
guanine	100977	155665	112668	29935.3	22417	47057.1	151383	90570.5	145101	62430.8	193016	160224
histidine	1.952e+07	1.96349e+07	1.94712e+07	2.02838e+07	2.05884e+07	3.27552e+07	1.86645e+07	1.82907e+07	1.55398e+07	1.00917e+07	2.3156e+07	1.76308e+07
2-Aminooctanoic acid	23628.9	15264.8	10105.4	7030.27	12471.6	27880.5	930200	1.1368e+06	1.08204e+06	881408	859524	942825
carnitine	3.99848e+06	3.03894e+06	3.95189e+06	1.21142e+06	977552	1.24871e+06	2.79918e+07	3.39389e+07	3.20833e+07	2.69286e+07	2.88762e+07	2.46232e+07
Methionine sulfoxide	2.25725e+06	2.45879e+06	2.31884e+06	2.25212e+06	3.11125e+06	3.47502e+06	264389	418797	466844	359823	542251	372653
phenylalanine	1.51527e+07	1.52771e+07	1.83721e+07	1.82651e+07	1.94377e+07	2.34557e+07	1.2953e+07	1.05101e+07	1.58657e+07	1.17451e+07	1.78756e+07	1.17311e+07
Pyridoxamine	1476.61	2066.36	2495.27	3518.39	1919.85	6194.97	1849.02	1871.85	#VALUE!	2189.44	#VALUE!	2084.32
pyridoxine	4.39967e+06	4.78566e+06	5.69419e+06	4.83217e+06	5.66094e+06	7.54211e+06	4.24144e+06	4.51808e+06	5.01205e+06	4.08434e+06	5.33443e+06	3.54298e+06
1-Methyl-Histidine	30570	29216.2	#VALUE!	11934.9	19319	6957.13	5.84802e+06	5.67687e+06	5.75494e+06	3.61921e+06	6.49555e+06	3.36517e+06
N-acetyl-L-ornithine	14808.7	15731.1	11552.2	#VALUE!	10530	#VALUE!	14491.1	7605.1	13032.3	9446.12	10095.5	1377.32
arginine	1.2397e+08	1.24369e+08	1.44263e+08	1.95178e+06	676741	926609	8.50712e+07	9.10245e+07	9.78735e+07	7.36949e+07	1.07908e+08	7.74865e+07
citrulline	2.67473e+06	2.82309e+06	3.07816e+06	21681.4	8354.92	36171.4	1.83031e+06	2.00137e+06	2.35645e+06	1.5799e+06	2.36836e+06	1.43051e+06
N-carbamoyl-L-aspartate	61268.6	55498.1	54730.9	32514.8	18227.3	27876.2	32926.3	29950.9	47385.9	51883.3	47714.8	49359.8
glucosamine	43312.6	41898.4	52758.5	60241.2	43678.2	33995.1	#VALUE!	107130	64829.7	98327.7	89824.4	202542
tyrosine	4.1228e+06	3.73543e+06	3.91219e+06	4.37375e+06	4.47701e+06	5.0803e+06	2.19585e+06	2.40465e+06	3.34821e+06	2.21438e+06	3.75067e+06	2.55825e+06
Phosphorylcholine	2.56853e+08	2.10316e+08	2.52628e+08	3.90543e+08	3.34116e+08	4.92117e+08	1.70952e+08	2.179e+08	2.4331e+08	2.59404e+08	3.16842e+08	2.21248e+08
3-phospho-serine	17701.8	8944.43	29711	21901.8	#VALUE!	19149.1	186651	148800	206579	262233	252759	228475
N6-Acetyl-L-lysine	1.82591e+06	1.32395e+06	1.62925e+06	638829	502583	734515	6.0747e+06	6.34919e+06	7.89624e+06	5.84051e+06	7.9323e+06	5.13346e+06
Acetyllysine	1.24114e+06	1.10567e+06	1.45317e+06	533997	359856	732180	5.66969e+06	5.0194e+06	6.26473e+06	4.28225e+06	6.80472e+06	4.64725e+06
N-acetyl-glutamine	6152.71	8890.44	9778.61	6848.5	5846.3	#VALUE!	13371.1	9567.82	29999.7	15159.2	11797.9	7186.77
N-acetyl-glutamate	37526.3	14014.3	56283.1	58009	22884.2	44422.2	54517.4	61492.9	32722.9	48769.7	55200.3	65959.4
Ng,NG-dimethyl-L-arginine	785169	608255	835758	337313	318486	422728	3.62088e+06	3.75978e+06	4.35004e+06	3.53514e+06	5.46541e+06	3.6372e+06
Acetylcarnitine DL	719074	711132	696271	389380	342522	551250	1.85394e+07	2.15697e+07	1.85557e+07	2.41577e+07	2.32281e+07	1.95963e+07
tryptophan	1.15481e+06	1.3321e+06	1.34367e+06	1.22746e+06	1.50034e+06	1.74054e+06	1.76676e+06	1.81783e+06	2.01304e+06	1.64295e+06	2.07483e+06	1.69452e+06
Kynurenine	368489	484274	559867	496624	648430	586328	62236	58766	67516.3	63381.1	72898.2	59811.7
N-acetyl-glucosamine	96678.6	90184.9	41660.8	43945.3	33579.2	60911.2	53967	83863.8	57963.9	77099.2	87685.4	33052.9
Flavone	11456.1	6429.81	9243.92	3515.75	4795.06	7501.78	23577.8	3827.37	35054.9	21305.8	24462	33366.1
cystathionine	693914	533912	792032	225963	155374	218849	426656	306061	630476	334947	491897	341559
5-methoxytryptophan	2952.66	2081.58	5050.68	#VALUE!	8633.86	9292.77	3662.68	7476.2	10196.2	5688.78	13890.4	#VALUE!
Cystine	66387	247015	73898	193218	3.14217e+06	381934	41559.7	44077.5	43372.1	24498.8	42489	17382.4
cytidine	45026.3	57421.3	51367.5	93165.4	116089	182744	112500	102952	190525	95112.6	127567	79820.3
biotin	877301	914823	1.063e+06	821443	865098	1.34477e+06	622267	637011	732369	604528	1.0362e+06	423295
deoxyadenosine	#VALUE!	4169.67	5902.87	4401.3	1923.04	4135.53	1833.39	3749.03	6059.79	1444.22	#VALUE!	1393.48
Glycerophosphocholine	4.27383e+07	3.0355e+07	3.9423e+07	6.19672e+07	4.79502e+07	7.44267e+07	3.56641e+07	3.44303e+07	3.57276e+07	4.02532e+07	5.0111e+07	4.15845e+07
acadesine	39154.5	31771.5	43358.2	47391.9	85370	44070.8	23763.1	23350.3	19169.6	32842.2	28597	24250
D-glucosamine-6-phosphate	11075.6	20814.9	18526.2	5273.84	17266.3	11436.3	2744.04	13124.4	14107.8	6486.24	6074.39	17366.1
D-glucosamine-1-phosphate	7229.49	4156.46	5052.6	1750.39	3842.11	2071.24	2743.38	4677.31	4032.89	1435.3	5206.09	4866.16
thiamine	1.11476e+07	4.87669e+06	8.86899e+06	8.01196e+06	7.14305e+06	7.41676e+06	5488.31	9.82611e+06	1.13177e+07	7.55793e+06	8.32371e+06	8.02249e+06
S-ribosyl-L-homocysteine-posi	202634	221708	209792	222217	435301	390537	113636	167857	96864.2	169734	112801	81883.8
deoxyguanosine	1475.58	11795.2	1828.53	7253.75	2878.08	3089.85	4305.52	2828.53	10083.4	4168.92	26896	25447.4
adenosine	17950.8	13463.4	36028.9	19791.6	20534.2	40140.7	28690.8	29724.2	44399.7	35560.2	21911.7	16778.2
1-Methyladenosine	#VALUE!	#VALUE!	#VALUE!	#VALUE!	2878.24	#VALUE!	#VALUE!	2807.66	#VALUE!	#VALUE!	#VALUE!	1391.05
guanosine	14025.1	28429.3	11786	6154.22	4794.91	#VALUE!	5488.38	6550.2	8055.5	7927.32	13008.4	7656.19
L-arginino-succinate	1.33951e+06	950723	986477	47462.8	114900	91700.6	588211	598555	750033	635437	721794	538068
S-methyl-5-thioadenosine	857464	629617	568021	953291	865450	1.22094e+06	507944	429621	658212	467558	338715	382677
7-methylguanosine	25837.5	18709	19478.3	17576.5	24954.2	20390.2	45732.3	73931.3	60496.1	65607.6	57210.5	31983.2
dCMP	496862	404655	421236	310314	270572	387214	147466	196280	154416	270993	344467	274652
glutathione	5.34339e+06	1.79991e+06	3.86388e+06	5.29494e+06	1.08241e+06	4.43665e+06	4.91488e+06	3.70628e+06	5.42612e+06	8.63671e+06	8.59744e+06	9.83245e+06
dTMP	106339	106299	137325	26714.2	21337.3	41296.3	37485.4	26216.9	46379.7	110788	137931	107065
CMP	1.001e+06	787281	1.22175e+06	958867	668720	1.02676e+06	1.16529e+06	1.02472e+06	1.22068e+06	732543	1.21068e+06	901052
UMP	283859	233663	236358	185892	195075	379610	253995	160990	274243	148432	272399	189016
dAMP	28789.8	22920.2	29371.2	1863.72	4797.86	17554.6	49394	30020.2	93592.7	82858.4	74479	86911
Nicotinamide ribotide	210500	188670	217067	241064	174478	252382	326040	403619	484949	291415	357241	340480
aminoimidazole carboxamide ribonucleotide	104083	147113	92672.3	38675	28782.7	34070.5	9145.15	5612.7	28233.4	15910.9	29513	19453.1
thiamine-phosphate	2952.17	9713.48	4260.45	5273.47	2878.17	3446.48	17847.4	13103.6	42347.5	6158.31	19068.9	13960.5
dGMP	2952.29	4160.77	#VALUE!	#VALUE!	3847.3	#VALUE!	1830.27	3752.85	5053.48	2883.91	2592.78	#VALUE!
AMP	3.25916e+06	2.83646e+06	3.33358e+06	1.81182e+06	1.62758e+06	2.19782e+06	6.63945e+06	3.67476e+06	7.255e+06	9.63958e+06	1.56625e+07	1.10004e+07
IMP	694279	665774	774627	258526	222577	283581	679168	565021	707027	1.05212e+06	1.53158e+06	1.04105e+06
S-adenosyl-L-methioninamine	#VALUE!	#VALUE!	#VALUE!	#VALUE!	#VALUE!	#VALUE!	#VALUE!	#VALUE!	#VALUE!	#VALUE!	#VALUE!	#VALUE!
GMP	438339	441796	503527	186336	165895	207162	663383	304103	621572	537880	1.2719e+06	893314
xanthosine-5-phosphate	28025.8	61747.4	49681	7032.61	10562.4	18584.4	80526.4	25269.9	78405.1	81518.1	147554	194264
riboflavin	#VALUE!	1387.69	2525.96	#VALUE!	2878.23	4128.13	#VALUE!	1872.82	#VALUE!	#VALUE!	1735.97	1405.1
S-adenosyl-L-homoCysteine-posi	97750.3	51294.9	63005	77342	26872.4	64012.5	75007.2	74915.2	130084	63419.1	94595.2	78544.7
S-adenosyl-L-methionine	1.30675e+06	986285	1.16644e+06	963259	439242	993674	583078	778577	641219	477327	972867	635617
folate	93751.1	97131.4	153251	111620	175575	129058	95129.3	105760	143174	100164	161362	119572
7,8-dihydrofolate	#VALUE!	#VALUE!	#VALUE!	#VALUE!	#VALUE!	#VALUE!	#VALUE!	#VALUE!	2017.51	1441.9	6074.64	#VALUE!
5-methyl-THF	11810.2	6937.31	2524.66	1758.81	4660.82	3137.88	13721.1	9361.62	17138.3	9367.17	5377.97	13904.5
Diiodothyronine	#VALUE!	#VALUE!	#VALUE!	#VALUE!	#VALUE!	#VALUE!	#VALUE!	#VALUE!	#VALUE!	#VALUE!	#VALUE!	#VALUE!
glutathione disulfide-posi	1.39887e+06	1.52104e+06	2.11637e+06	3.16983e+06	1.10841e+06	3.00343e+06	1.14988e+06	923371	1.74173e+06	1.03186e+06	1.83369e+06	1.43394e+06
NAD+_posi	3.65684e+06	3.74587e+06	3.48052e+06	2.88496e+06	1.9704e+06	2.80605e+06	4.44662e+06	7.8092e+06	5.40005e+06	3.76056e+06	3.21413e+06	2.58738e+06
NADH	544856	301823	463108	116893	42213.3	114578	365871	308842	258111	212572	105840	182141
dephospho-CoA-posi	1477.11	3469.79	2526.18	#VALUE!	1919.69	5163.42	4574.74	#VALUE!	5042.61	4316.1	5205.35	2085.53
NADP+_posi	463677	406568	393210	101997	94019.5	99116.5	571380	410839	749718	253951	185786	167547
NADPH	#VALUE!	#VALUE!	3367.29	#VALUE!	#VALUE!	#VALUE!	#VALUE!	#VALUE!	3024.84	3601.57	#VALUE!	#VALUE!
coenzyme A-posi	107767	36770.3	104442	29865.5	14390.9	13420.3	143920	40281.6	91921.1	151923	194283	165858
FAD	1477.11	#VALUE!	3367.11	17578.9	3836.79	6194.43	46648.7	29014.6	35289.7	36028.1	84152.2	28503.6
acetyl-CoA-posi	17717.7	16651.3	17682.5	#VALUE!	3597.58	6195.89	88501.3	65303.9	134611	7566.22	25494.2	15135.9
propionyl-CoA-posi	5167.74	#VALUE!	#VALUE!	1758.87	3836.73	#VALUE!	28360.3	12173.2	15125.8	7928.31	17353.6	13210.5
acetoacetyl-CoA-posi	3692.91	#VALUE!	5892.67	#VALUE!	2878.08	#VALUE!	79027.8	59897	115945	28103.2	36437.6	29902.5
malonyl-CoA-posi	#VALUE!	#VALUE!	#VALUE!	#VALUE!	#VALUE!	#VALUE!	13725.1	6451.75	#VALUE!	#VALUE!	8678.6	1391.2
succinyl-CoA-posi	#VALUE!	2774.93	8420.86	#VALUE!	#VALUE!	#VALUE!	7319.98	5618.75	10086.1	5766.07	3469.73	2782.48
sarcosine	521422	422058	639490	351819	240543	421651	1.58471e+06	1.81664e+06	1.88185e+06	1.09471e+06	1.66518e+06	1.23399e+06
putrescine	11386.8	#VALUE!	10282.1	17251.5	23891.6	8770.97	12479	30237.5	23695.9	12891.9	24973.2	17541.8
spermidine	682188	722695	1.048e+06	568687	400154	566131	736860	661061	750356	571367	575570	452626
spermine	81598.5	97960.4	108095	104344	125016	129720	105312	117095	97554.1	66634.1	68667.8	71260.3
N-acetyl spermine	77125.5	132227	147125	121241	152884	173326	74308.3	63017.7	92878.3	101262	52998.5	43293
N-acetyl spermidine	19040.4	4740.58	13064.5	21998.4	24754.5	27981.8	7251.41	27150.8	25971	6495.95	19776	14678.1
Nicotinamide Riboside	10799	4210.23	5276.53	3496.82	5546.99	3793.03	3403.36	2312.25	4018.64	2070.08	#VALUE!	2054.17
Adenylosuccinate	24363.3	7630.14	16000.6	5273.67	5756.63	2065.98	217715	255494	308557	152766	343574	191175
cholesterol	2.25289e+06	2.49356e+06	1.79842e+06	3.27458e+06	3.8164e+06	3.39461e+06	5.01061e+06	4.61512e+06	5.68812e+06	4.88812e+06	5.76599e+06	5.17686e+06
arginosuccinic acid	1.28423e+06	1.12453e+06	1.26412e+06	76438	113736	142415	589532	604819	530694	715038	788952	620083
phosphocreatine	16295.3	11387.8	23486.2	16138.1	32121.1	36358.6	11762.5	15438.6	16133.9	17106.5	20785	22394.9
retinoic acid	1477.23	6937.02	4208.35	5254.65	2878.29	#VALUE!	5488.36	1872.9	4013.35	2161.94	#VALUE!	5562.96
N-acetyl-L-alanine1	36198.4	22896.4	31061.9	6124.52	14240.6	11247.7	6.64975e+06	7.11916e+06	7.09875e+06	4.59209e+06	5.44054e+06	4.71785e+06
HMG-CoA_pos	#VALUE!	5548.86	4211.15	1758.84	1919.86	#VALUE!	8232.74	4680.51	6049.5	5763.27	4336.23	6966.73
cysteine sulfinate	6643.65	3482.11	2526.15	9670.68	7640.17	10323.8	2745.7	#VALUE!	4032.08	#VALUE!	#VALUE!	#VALUE!
N-acetylaspartylglutamic acid	158710	68672.4	144833	16698.9	4798.01	20576.1	26524.6	26207.3	36297.7	15132.8	12146.8	6951.1
N-acetyl-L-aspartic acid	#VALUE!	1388.4	8421.36	#VALUE!	4814.66	2085.17	1830.42	2804.94	#VALUE!	#VALUE!	2603.4	1418.35
Mevalonate	#VALUE!	2774.89	1684.81	4391.09	1918.27	3086.09	#VALUE!	3723.19	3024.25	#VALUE!	4338.87	#VALUE!

### Sheet: BCA_ratio
	standrep1	standrep2	standrep3	standad1	standad2	standad3	standctrl1	standctrl2	standctrl3	standKO1	standKO2	standKO3
	replete	replete	replete	AR	AR	AR	ctrl	ctrl	ctrl	KO	KO	KO
BCA ratio	1.13957	1.21255	0.999088	0.957125	0.876847	0.814815	0.919682	0.898865	0.834334	1.1674	0.969642	1.21008
